# Interactions between Trypillian farmers and North Pontic forager-pastoralists in Eneolithic central Ukraine

**DOI:** 10.1101/2022.10.31.514526

**Authors:** Alexey G. Nikitin, Mykhailo Videiko, Nick Patterson, Virginie Renson, David Reich

## Abstract

The establishment of agrarian economy in Eneolithic East Europe is associated with the Pre-Cucuteni-Cucuteni-Trypillia complex (PCCTC). PCCTC farmers interacted with Eneolithic forager-pastoralist groups of the North Pontic steppe as PCCTC extended from the Carpathian foothills to the Dnipro Valley beginning in the late 5^th^ millennium BCE. While the cultural interaction between the two groups is evident through the Cucuteni C pottery style that carries steppe influence, the extent of biological interactions between Trypillian farmers and the steppe remains unclear. Here we report the analysis of artefacts from the late 5^th^ millennium Trypillian site of Kolomiytsiv Yar Tract (KYT) in central Ukraine, focusing on a bone fragment found in the Trypillian context at KYT. Diet stable isotope ratios obtained from the bone fragment place the diet of the KYT individual within the range of forager-pastoralists of the North Pontic area. Strontium isotope ratios of the KYT individual are consistent with having originated from contexts of the Sredny Stog culture sites of the Middle Dnipro Valley. Genetic analysis of the KYT individual indicates ancestry derived from a proto-Yamna population such as Sredny Stog. Overall, the KYT archaeological site presents evidence of interactions between Trypillians and Eneolithic Pontic steppe inhabitants of the Sredny Stog horizon and suggests a potential for gene flow between the two groups as early as the beginning of the 4^th^ millennium BCE.
