## Supplemental Tables S1-2 for "Interactions between Trypillian farmers and North Pontic forager-pastoralists in Eneolithic central Ukraine"

### Sheet: Table S1
Table S1. Stable isotope of carbon and nitrogen ratios of Mesolithic-Bronze Age speciemens from the West-North-West-North Pontic area.
Site (burial)	Nuber of chart	Geographic coordinants	Culture	Period	Location	Sub-location	Date	δ13C (‰)	STDEV_13C	δ15N (‰)	STDEV_15N	Total samples	References
Deriivka I, III	1	48.94757090483037, 33.78383698787285	Dnipro-Donets	Early Holocene-Early Bronze Age	South-East Ukraine	Middle Dnipro Valley	9364-2929 BCE	-22.93	0.87	12.73	1.13	34	Hedges et al., 1995; Lillie et al., 2000; Lillie et al., 2011; Mathieson et al., 2018; Mattila et al., 2022
Deriivka II (Burial 5)	2	48.94757090483037, 33.78383698787285	Sredny Stog	Eneolithic	South-East Ukraine	Middle Dnipro Valley	4321-4052 calBCE	-22.3		11.5		1	Mattila et al., 2022
Mykil's'ke	3	48.27448454431351, 35.149474287670245	Dnipro-Donets	Neolithic-Eneolithic	South-East Ukraine	Dnipro Rapids	5621-4994 BCE	-22.95	0.68	13.41	0.75	11	Lillie et al., 1998, 2000, 2011; Mattila et al., 2022
Yasynuvatka	4	48.12086922245839, 35.08990299760137	Dnipro-Donets	Neolithic-Eneolithic	South-East Ukraine	Dnipro Rapids	5736-5216 BCE	-22.85	0.85	13.8	1.44	36	Lillie and Richards, 2000; Lillie et al., 2011; Budd et al., 2020; Mattila et al., 2022
Oleksandria (Burial 5)	5	49.54082398162527, 37.697994397659514	Sredny Stog	Eneolithic	East Ukraine	Oskil River Valley	4045-3974 calBCE	-21.1569		12.8193		1	Mathieson et al., 2018
Igren 8	6	48.44374298811117, 35.11588451110699	Sredny Stog	Eneolithic	South-East Ukraine	Lower Dnipro Valley	4336-4075 calBCE	-22.6	0.8	14.33	1.97	n/a	Lillie et al., 2016
Molyukhiv Bugor	7	49.13442281529334, 32.47874422479504	Sredny Stog	Eneolithic	Central Ukraine	Middle Dnipro Valley	4500-4000 BCE	-21.8	1	12.2	0.7	n/a	Lillie et al., 2016
Kolomiytsiv Yar Tract		50.10799217981328, 30.526104843559576	Sredny Stog	Eneolithic	Central Ukraine	Middle Dnipro Valley	4044-3947 calBCE	-20.1		12		1	This report
Mayaki	8	46.39696755659131, 30.27212546291915	Usatovo	Eneolithic	South-West Ukraine	Bugeac Steppe	4450-4239 BCE	-19.8	1.04	16.5	1.12	10	Petrenko et al., 2018; Mattila et al., 2022; Nikitin et al., 2022
Pischanka (Kurgan 1, Burial 6)	9	48.60013154690336, 35.31234853994922	Steppe Eneolithic	Eneolithic	South-East Ukraine	Samara River Valley	3946-3543 calBCE	-18.8		12		1	Rassamakin 2011; Gerling, 2015
Kamʺyanka-Dniprovsʹka (Kurgan 14, Burial 2)	10	47.53553811668436, 34.40696406806968	Steppe Eneolithic	Eneolithic	South-East Ukraine	Dnipro Rapids	3366-3105 calBCE	-19.27		13.1		1	Govedarica 2006; Rassamakin 2013
Vinogradne (Kurgan 3, Burial 15)	11	47.20898582530878, 35.55967155142734	Steppe Eneolithic	Eneolithic	South-East Ukraine	Molochna River Valley	4241-3951 calBCE	-19		13.4		1	Görsdorf et al., 2004; Rassamakin 2009; Gerling, 2015
Mayaki	12	46.39696755659131, 30.27212546291915	Yamna	Early Bronze Age	South-West Ukraine	Bugeac Steppe	2883-2640 BCE	-19	0.42	12.18	1.1	4	Petrenko et al., 2018
Pischanka	13	48.60013154690336, 35.31234853994922	Yamna	Early Bronze Age	South-East Ukraine	Samara River Valley	3050-2550 BCE	-18.7	0.4	11.9	1	2	Gerling, 2015
Pidlisivka/Porohy	14	48.24877670567476, 28.32095989088195	Yamna	Early Bronze Age	South-West Ukraine	Middle Dniester	2850-2515 BCE	-19.25	0.13	10.8	0.47	4	Goslar et al., 2017
Shakhta Stepna	15	48.38317536403372, 36.37149343812493	Yamna	Early Bronze Age	South-East Ukraine	Samara River Valley	3050-2550 BCE	-18.9		11.8		1	Gerling, 2015
Sugokleya	16	48.51441187176909, 32.195387082274024	Yamna	Early Bronze Age	South-Central Ukraine	Inhul River Valley	3050-2550 BCE	-19.2	0.2	11.7	0.9	12	Gerling, 2015
Vinogradne	17	47.20898582530878, 35.55967155142734	Yamna	Early Bronze Age	South-East Ukraine	Molochna River Valley	3050-2550 BCE	-18.6	0.2	12.6	0.3	4	Gerling, 2015
Prydnistryanske	18	48.219587728098915, 28.44484222807422	Trypillia CII	Eneolithic	South-West Ukraine	Middle Dniester	3350-3150 BCE	-18.6	0.2	9.07	0.21	3	Goslar et al., 2017
Prydnistryanske	19	48.219587728098915, 28.44484222807422	Yamna	Early Bronze Age	South-West Ukraine	Middle Dniester	3100/3000-2550 BCE	-18.18	0.36	9.28	0.86	4	Goslar et al., 2017
Durankukak	20	43.69825649053833, 28.53444429297693	Hamangia I-IV, Varna I-III	Eneolithic	Bulgaria	West Pontic Coast	5000-4450 BCE	-19.1	0.3	9.3	0.8	78	Honch et al., 2013
Smyadovo	21	43.08407703313393, 27.009875843959136	Karaniovo VI	Eneolithic	Bulgaria	West Pontic Coast	4550-4260 BCE	-19.64	0.05	9.28	0.92	4	Mathieson et al., 2018
Varna	22	43.392903917173506, 27.915089051021397	Varna I-III	Eneolithic	Bulgaria	West Pontic Coast	4660-4575 BCE	-19.3	0.3	10	0.6	55	Honch et al., 2013
Verteba Cave	23	48.78890285913451, 25.87151103609145	Trypillia BII-CI	Eneolithic	West Ukraine	Podillya	3930-3522 BCE	-19.5	0.3	10.1	0.5	7	Lillie et al., 2018

### Sheet: Table S2
Table S2. DNA library report for specimen I7585.
Library ID	Master ID (lab)	PASS/FAIL status for library	Skeletal Code	Burial Code	Date mean in BP in years before 1950 CE	Full Date, calBCE (uncalBP, lab code)	Site	Country	Latitude	Longitude	Skeletal Element Used for aDNA	Location where powder was prepared	amount of powder used in extraction (mg)	Location where DNA extraction was performed	DNA extraction	Extraction Method	Location where library preparation was performed	Library preparation	amount of powder in library (mg)	UDG treatment	Library Prep Method	Target enrichment performed	mt Enrichment Method	1240K Enrichment Method	Sequencing platform for 1240k capture data	Read Length	Shotgun percentage mapping to hg19	Shotgun mean sequence length	mtDNA coverage	mtDNA mean -or- median read length	mtDNA fraction of C-to-T damage in last base	mtDNA match to consensus sequence 95% CI	mtDNA haplogroup	1240K coverage at targeted positions	1240K unique SNPs hit	1240K mean -or- median read length	1240K fraction of C-to-T damage in last base	1240K sequences hitting X chr	1240K sequences hitting Y chr	Genetically determined sex
S7585.E1.L1	I7585	Pass	KST07 Sredni Stog	Trypillian settlement	5935	4049-3820 calBCE (5170±30 BP, Beta-523816)	Kopachev	Ukraine	50.125243	30.494319	long bone	Boston	75	Boston	manual	Dabney 2013, Korlevic 2015	Boston	ds	8.3	partial	Rohland 2015; silica coated magnetic beads and 7x volume PB (Qiagen) for cleanups, Bst2.0 in smaller volume, 100ul total PCR volume, higher primer concentration, SPRI cleanup of PCR	1240k	Maricic 2010; separate enrichment for mtDNA	Fu 2013; 390k and 840k targets combined into a single capture	NextSeq 500	2x76, 2x7	0.0031	28	14.2	46	0.136	[0.989,1.000]	U4b1b2	0.068193	76612	49	0.12	2935	37	F

### Sheet: References
References -Table S1
Gerling, C., 2015. Prehistoric Mobility and Diet in the West Eurasian Steppes 3500 to 300 BC: An Isotopic Approach. De Gruyter. https://doi.org/doi:10.1515/9783110311211
Goslar, T., Jankowski, M., Kośko, A., Lityńska-Zając, M., Włodarczak, P., Żurkiewicz, D., 2017. Builders and Users of Ritual Centres, Yampil Barrow Complex: Studies of Diet Based on Stable Carbon and Nitrogen Isotope Composition. Balt. Stud. 22, 91–125. https://doi.org/10.1515/bps-2017-0023
Lillie, M., Henderson, R., Budd, C., Potekhina, I., 2016. Factors Influencing the Radiocarbon Dating of Human Skeletal Remains from the Dnieper River System: Archaeological and Stable Isotope Evidence of Diet from the Epipaleolithic to Eneolithic Periods. Radiocarbon 58, 741–753. https://doi.org/10.1017/RDC.2016.33
Lillie, M.C., Budd, C.E., Potekhina, I.D., Price, D., Sokhatsky, M., Nikitin, A.G., 2018. First isotope analysis and new radiocarbon dating of Trypillia (Tripolye) farmers from Verteba Cave, Bilche Zolote, Ukraine. Doc. Praehist. 44, 306. https://doi.org/10.4312/dp.44.18
Mathieson, I. et al. 2018. The genomic history of southeastern Europe. Nature 555, 197–203. https://doi.org/10.1038/nature25778
Mattila, T., Svensson, E., Juras, A., Günther, T., Kashuba, N., Ala-Hulkko, T., Chyleński, M., Pospieszny, Ł., Constantinescu, M., Rotea, M., Palincaș, M., Wilk, S., Czerniak, L., Kruk, J., Łapo, J., Makarowicz, P., Potekhina, I., Soficaruc, A., Szmyt, M., Szostek, K., Götherström, A., Storå, J., Netea, M., Nikitin, A.G., Persson, P., Malmström, H., Jakobsson, M., 2022. Genetic continuity, isolat…
Nikitin, A.G., Ivanova, S., Budd, C.E., Culleton, B.J., Potekhina, I., Lillie, M.C., Reich, D., 2022. Radiocarbon Dating and Stable Isotope Analysis of Human Remains from the Usatovo Culture Site of Mayaki in Ukraine. SSRN Electronic Journal. https://doi.org/10.2139/ssrn.4236123
Petrenko, V., Gerling, C., Kaiser, E., 2018. Majaki – ein komplexes Denkmal der Usatovo-Kultur. Isotopendaten werfen neue Fragen auf, in: Hansen, S., Wagner, M. (Eds.), EURASIA ANTIQUA. Zeitschrift Für Archäologie Eurasiens. Rudolf Habelt Verlag, Bonn, pp. 45–74.
Honch, N.V., Higham, T., Chapman, J.C., Gaydarska, B., Todorovac, H., Slavchevd, V., Yordanov, O., Dimitrova, B., 2013. West Pontic Diets: A Scientific Framework for Understanding the Durankulak and Varna I Cemeteries, Bulgaria. Inderdisciplinaria Archaeol. IV, 147–162.
Rassamakin, Y. Ya./Рассамакин, Ю.Я., 2009. Новые даты к абсолютной хронологии эпохи энеолита степного Причерноморья (предварительная информация)/New radiocarbon dates to the absolute chronology of Eneolithic of the Black Sea steppe (preliminary analysis). Археологический альманах 20, 289–296.
Rassamakin, Y.Y., 2011. Eneolithic Burial Mounds in the Black Sea Steppe: From the First Burial Symbols to Monumental Ritual Architecture, in: Muller-Celka, S. (Ed.), Ancestral Landscapes. TMO 58. Maison de l’Orient et la Méditerranée, Lyon, pp. 293–306.
References -Table S2
Type of Protocol	Method Name	Reference
Library Protocol:	Rohland 2015; silica coated magnetic beads and 7x volume PB (Qiagen) for cleanups, Bst2.0 in smaller volume, 100ul total PCR volume, higher primer concentration, SPRI cleanup of PCR	N. Rohland, E. Harney, S. Mallick, S. Nordenfelt, D. Reich, Partial uracil-DNA-glycosylase treatment for screening of ancient DNA. Philos. Trans. R. Soc. B Biol. Sci. 370, 20130624 (2015).
Extraction Protocol:	Dabney 2013, Korlevic 2015	J. Dabney et al., Complete mitochondrial genome sequence of a Middle Pleistocene cave bear reconstructed from ultrashort DNA fragments. Proc. Natl. Acad. Sci. U. S. A. 110, 15758–63 (2013); P. Korlević et al., Reducing microbial and human contamination in DNA extractions from ancient bones and teeth. Biotechniques. 59, 87–93 (2015).
Enrichment Protocol:	Maricic 2010; separate enrichment for mtDNA	Maricic T, Whitten M, Pääbo S. 2010, Multiplexed DNA sequence capture of mitochondrial genomes using PCR products. PLoS One, 5, e14004; Fu Q, Meyer M, Gao X, et al. 2013, DNA analysis of an early modern human from Tianyuan Cave, China. Proc Natl Acad Sci USA, 110: 2223‐2227
Enrichment Protocol:	Rohland 2022	N. Rohland, S. Mallick et al. Three reagents for in-solution enrichment of ancient human DNA at more than a million SNPs. bioRxiv https://doi.org/10.1101/2022.01.13.476259 (2022).
Enrichment Protocol:	Fu 2013; 390k and 840k targets combined into a single capture	Fu Q, Meyer M, Gao X, Stenzel U, Burbano HA, Kelso J, Pääbo S. DNA analysis of an early modern human from Tianyuan Cave, China. Proc Natl Acad Sci U S A. 2013 Feb 5;110(6):2223-7. doi: 10.1073/pnas.1221359110. Epub 2013 Jan 22. PMID: 23341637; PMCID: PMC3568306.
